# Uptake of exogenous serine is important to maintain sphingolipid homeostasis in *Saccharomyces cerevisiae*

**DOI:** 10.1101/2020.03.30.016220

**Authors:** Bianca M. Esch, Sergej Limar, André Bogdanowski, Christos Gournas, Tushar More, Celine Sundag, Stefan Walter, Jürgen J. Heinisch, Christer S. Ejsing, Bruno André, Florian Fröhlich

## Abstract

Sphingolipids are abundant and essential molecules in eukaryotes that have crucial functions as signaling molecules and as membrane components. Sphingolipid biosynthesis starts in the endoplasmic reticulum with the condensation of serine and palmitoyl-CoA. Sphingolipid biosynthesis is highly regulated to maintain sphingolipid homeostasis. Even though, serine is an essential component of the sphingolipid biosynthesis pathway, its role in maintaining sphingolipid homeostasis has not been precisely studied. Here we show that serine uptake is an important factor for the regulation of sphingolipid biosynthesis in *Saccharomyces cerevisiae*. Using genetic experiments, we find the broad-specificity amino acid permease Gnp1 to be important for serine uptake. We confirm these results with serine uptake assays in *gnp1Δ* cells. We further show that uptake of exogenous serine by Gnp1 is important to maintain cellular serine levels and observe a specific connection between serine uptake and the first step of sphingolipid biosynthesis. Using mass spectrometry-based flux analysis, we further observed imported serine as the main source for *de novo* sphingolipid biosynthesis. Our results demonstrate that yeast cells preferentially use the uptake of exogenous serine to regulate sphingolipid biosynthesis. Our study can also be a starting point to analyze the role of serine uptake in mammalian sphingolipid metabolism.

**Author Summary:** Sphingolipids (SPs) are membrane lipids globally required for eukaryotic life. In contrast to other lipid classes, SPs cannot be stored in the cell and therefore their levels have to be tightly regulated. Failure to maintain sphingolipid homeostasis can result in pathologies including neurodegeneration, childhood asthma and cancer. However, we are only starting to understand how SP biosynthesis is adjusted according to need. In this study, we use genetic and biochemical methods to show that the uptake of exogenous serine is necessary to maintain SP homeostasis in *Saccharomyces cerevisiae*. Serine is one of the precursors of long chain bases in cells, the first intermediate of SP metabolism. Our results suggest that the uptake of serine is directly coupled to SP biosynthesis at ER-plasma membrane contact sites. Overall, our study identifies serine uptake as a novel regulatory factor of SP homeostasis. While we use yeast as a discovery tool, these results also provide valuable insights into mammalian SP biology especially under pathological conditions.
