## Supplementary material for "Uptake of exogenous serine is important to maintain sphingolipid homeostasis in *Saccharomyces cerevisiae*": S2 Source data Fig 3a

### Sheet: Graphs and slopes
Uptake rates of [14C]-serine
			Uptake rate	Sum	Standard deviation
Strain		time (min)	(nmol/mg protein)	mmol/mg protein
wt		5	3.82868	4.03982	0.253831
		15	12.7824	18.6055	3.88205
		30	31.2324	37.5911	5.19088
gnp1		5	0.559229	1.39766	0.558957
		15	1.81084	6.194	2.92211
		30	4.39394	13.6533	6.17289
agp1		5	1.39807	2.65407	0.837334
		15	9.58678	12.4704	1.92239
		30	21.6368	25.6505	2.74532
agp1 gnp1		5	0.288963	-0.281513	0.380317
		15	0.118985	0.2237	0.339988
		30	1.35983	0.949561	0.273511
wt		5	4.42057
		15	21.4105
		30	45.3774
gnp1		5	2.13583
		15	7.30421
		30	19.1899
agp1		5	3.12128
		15	13.7485
		30	25.5462
agp1 gnp1		5	-0.570642
		15	0.733682
		30	0.798898
wt		5	3.87022
		15	21.6235
		30	36.1635
gnp1		5	1.49793
		15	9.46694
		30	17.376
agp1		5	3.44287
		15	14.0758
		30	29.7685
agp1 gnp1		5	-0.56286
		15	-0.181568
		30	0.689958
