## Supplementary material for "Uptake of exogenous serine is important to maintain sphingolipid homeostasis in *Saccharomyces cerevisiae*": S6 Source data Fig 4c

### Sheet: Fold change
		µM/10^8 cells
				Ser	Gly
SD_WT_os_01				3.95545	1.10959
SD_WT_os_02				2.39668	0.584857
SD_WT_os_03				3.48435	1.5403
SD_WT_ms_01				5.85144	2.0977
SD_WT_ms_02				6.00882	2.77683
SD_WT_ms_03				5.51181	2.23268
SD_gnp1d_os_01				2.883	0.973835
SD_gnp1d_os_02				3.5086	1.62103
SD_gnp1d_os_03				3.11401	1.42384
SD_gnp1_ms_01				4.60197	1.86052
SD_gnp1_ms_02				3.17333	1.2701
SD_gnp1_ms_03				2.90523	0.735706
os = with serine
ms = without serine
in nmol/10^8 cells			average	Serine	Glycine	STABW	Serine	Glycine
SD_WT_os				3.27883	1.07825		0.652748	0.390685
SD_WT_ms				5.79069	2.36907		0.207402	0.293549
SD_gnp1D_os				3.16854	1.33957		0.258291	0.270854
SD_gnp1D_ms				3.56018	1.28878		0.744746	0.459392
