## Supplementary material for "Uptake of exogenous serine is important to maintain sphingolipid homeostasis in *Saccharomyces cerevisiae*": S10 Source data Fig 6b

### Sheet: 100 ng myriocin
Rej	LipidMolec	Class	FA	FA Group Key	Counts	Calc Mass	Formula	BaseRt	WT 1	WT 2	WT 3	WT myr 1	WT myr 2	WT myr 3	gnp1D 1	gnp1D 2	gnp1D 3	gnp1D myr 1	gnp1D myr 2	gnp1D myr 3			WT 1	WT 2	WT 3	WT myr 1	WT myr 2	WT myr 3	gnp1D 1	gnp1D 2	gnp1D 3	gnp1D myr 1	gnp1D myr 2	gnp1D myr 3
1	So(d17:1)	So	d17:1	d17:1	1	285.267	C17 H35 O2 N1	12.209	287500000	383800000	413200000	266400000	202500000	289800000	273000000	160200000	181100000	380400000	400400000	375400000			1.79463	2.39576	2.57928	1.66292	1.26404	1.80899	1.70412	1	1.13046	2.37453	2.49938	2.34332
																							WT 1	WT 2	WT 3	WT myr 1	WT myr 2	WT myr 3	gnp1D 1	gnp1D 2	gnp1D 3	gnp1D myr 1	gnp1D myr 2	gnp1D myr 3
0	So(d18:0+pO)	So	d18:0+pO	d18:0+pO	1	317.293	C18 H39 O3 N1	13.715	260100000	412200000	423200000	67360000	43280000	83020000	250600000	110200000	176000000	53080000	74300000	85220000		PHS	1.44932e+08	1.72054e+08	1.64077e+08	4.0507e+07	3.42393e+07	4.5893e+07	1.47055e+08	110200000	1.55689e+08	2.23539e+07	2.97274e+07	3.63672e+07
																							WT 1	WT 2	WT 3	WT myr 1	WT myr 2	WT myr 3	gnp1D 1	gnp1D 2	gnp1D 3	gnp1D myr 1	gnp1D myr 2	gnp1D myr 3
																						PHS	0.194656	0.231083	0.220369	0.0544043	0.0459862	0.0616381	0.197507	0.148008	0.209103	0.0300231	0.0399264	0.0488441		nmol/mg
																							WT	Stdev		WT +myr	Stdev		gnp1D	Stdev		gnp1D +myr	Stdev
																						PHS	0.215369	0.0187212		0.0540095	0.00783344		0.184873	0.0324481		0.0395979	0.00941481
																							WT	WT + myr	gnp1D	gnp1D +myr		WT	WT + myr	gnp1D	gnp1D +myr
																						PHS	0.215369	0.0540095	0.184873	0.0395979	Stdev	0.0187212	0.00783344	0.0324481	0.00941481
																	10758.1	femtomol
																	4303.23	femtomol	160200000
																	1		37227.8				WT	WT + myr	gnp1D	gnp1D +myr		WT	WT + myr	gnp1D	gnp1D +myr
																						PHS	1	0.250776	0.858398	0.18386	Stdev	0.0869258	0.0363721	0.150662	0.0437147

### Sheet: 15 ng myriocin
Rej	LipidMolec	Class	FA	FA Group Key	Counts	Calc Mass	Formula	BaseRt	WT 1	WT 2	WT 3	MYR 1	MYR 2	MYR 3	gnp1D 1	gnp1D 2	gnp1D 3	gnp1D myr 1	gnp1D myr 2	gnp1D myr 3			WT 1	WT 2	WT 3	MYR 1	MYR 2	MYR 3	gnp1D 1	gnp1D 2	gnp1D 3	gnp1D myr 1	gnp1D myr 2	gnp1D myr 3
0	So(d17:1)	So	d17:1	d17:1	1	285.267	C17 H35 O2 N1	13.22	342100000	392900000	490400000	385100000	370900000	390900000	393400000	439600000	420200000	512700000	430100000	416600000			1	1.14849	1.4335	1.12569	1.08419	1.14265	1.14996	1.285	1.2283	1.49868	1.25723	1.21777
0	So(d18:0+pO)	So	d18:0+pO	d18:0+pO	1	317.293	C18 H39 O3 N1	15.053	2628000000	2143000000	2295000000	1820000000	1646000000	1937000000	2194000000	2261000000	2541000000	1440000000	1704000000	1572000000			WT 1	WT 2	WT 3	MYR 1	MYR 2	MYR 3	gnp1D 1	gnp1D 2	gnp1D 3	gnp1D myr 1	gnp1D myr 2	gnp1D myr 3
																						PHS	2628000000	1.86592e+09	1.60098e+09	1.61678e+09	1.51819e+09	1.69518e+09	1.9079e+09	1.75953e+09	2.06872e+09	9.60843e+08	1.35536e+09	1.29088e+09
																							WT 1	WT 2	WT 3	MYR 1	MYR 2	MYR 3	gnp1D 1	gnp1D 2	gnp1D 3	gnp1D myr 1	gnp1D myr 2	gnp1D myr 3
																						PHS	1.43916	1.02182	0.876735	0.885389	0.831398	0.928325	1.04481	0.96356	1.13288	0.526181	0.742226	0.706919
															10758.1	femtomol
															4303.23	femtomol	392900000						WT	Stdev		WT +myr	Stdev		gnp1D	Stdev		gnp1D +myr	Stdev
															1		91303.4					PHS	1.11257	0.291987		0.881704	0.0485683		1.04709	0.0846837		0.658442	0.115894
																							WT	WT + myr	gnp1D	gnp1D +myr		WT	WT + myr	gnp1D	gnp1D +myr
																						PHS	1.11257	0.881704	1.04709	0.658442	Stdev	0.291987	0.0485683	0.0846837	0.115894
																							WT	WT + myr	gnp1D	gnp1D +myr		WT	WT + myr	gnp1D	gnp1D +myr
																						PHS	1	0.792491	0.941139	0.591819	Stdev	0.262443	0.0436541	0.0761152	0.104167
