## Supplementary material for "Uptake of exogenous serine is important to maintain sphingolipid homeostasis in *Saccharomyces cerevisiae*": S11 Source data Fig 6d and e

### Sheet: IPC
	IPC 44.0;4
			in mol % per all measured lipids
		Sample	-15	90	serine labelled	inositol labelled	serine and inositol labelled
	WT	1	2.572	0.886	0.194	0.102	0.052
		2	2.628	1.003	0.247	0.121	0.066
	gnp1D	1	2.301	1.149	0.088	0.142	0.019
		2	2.417	1.237	0.081	0.133	0.021
	gnp1D agp1D	1	2.514	1.292	0.06	0.157	0.021
		2	2.345	1.219	0.0676	0.158	0.016
	ser2D	1	2.85	0.784	0.232	0.108	0.087
		2	2.239	0.862	0.215	0.102	0.056
	cha1D	1	1.675	0.563	0.191	0.06	0.049
		2	1.708	0.537	0.195	0.072	0.047
	IPC 44.0;5
			in mol % per all measured lipids
		Sample	-15	90	serine labelled	inositol labelled	serine and inositol labelled
	WT	1	0.409	0.274	0.031	0.022	0.002
		2	0.478	0.305	0.035	0.027	0.004
	gnp1D	1	0.449	0.268	0.006	0.024	0
		2	0.454	0.265	0.011	0.023	0
	gnp1D agp1D	1	0.36	0.282	0.009	0.033	0
		2	0.405	0.26	0.005	0.026	0
	ser2D	1	0.444	0.237	0.033	0.019	0.006
		2	0.445	0.249	0.023	0.019	0.004
	cha1D	1	0.576	0.33	0.048	0.029	0.007
		2	0.684	0.355	0.048	0.026	0.009
	IPC 46.0;4
			in mol per per all lipid species
		Sample	-15	90	serine labelled	inositol labelled	serine and inositol labelled
	WT	1	0.374	0.162	0.062	0.011	0.014
		2	0.391	0.173	0.062	0.011	0.013
	gnp1D	1	0.359	0.206	0.019	0.028	0.005
		2	0.306	0.254	0.024	0.028	0.003
	gnp1D agp1D	1	0.347	0.251	0.019	0.038	0
		2	0.326	0.236	0.015	0.039	0
	ser2D	1	0.441	0.182	0.071	0.022	0.024
		2	0.385	0.183	0.061	0.023	0.016
	cha1D	1	0.253	0.139	0.059	0.015	0.016
		2	0.3	0.149	0.058	0.01	0.009
	IPC 44.0;3
			in mol per per all lipid species
		Sample	-15	90	serine labelled	inositol labelled	serine and inositol labelled
	WT	1	0.128	0.026	0.0077	0.003	0
		2	0.136	0.046	0.0141	0.0015	0
	gnp1D	1	0.124	0.045	0.0043	0.0031	0.00106
		2	0.135	0.046	0.0031	0.0025	0.00124
	gnp1D agp1D	1	0.112	0.048	0.0026	0.0024	0
		2	0.121	0.048	0.0007	0.0015	0
	ser2D	1	0.131	0.027	0.0066	0.0009	0.00103
		2	0.136	0.032	0.0067	0.0024	0.00076
	cha1D	1	0.123	0.029	0.0091	0	0
		2	0.109	0.022	0.0092	0	0
	Sum IPCs
			in mol % per all measured lipids
		Sample	-15	90	serine labelled	inositol labelled	serine and inositol labelled
	WT	1	3.483	1.348	0.2947	0.138	0.068
		2	3.633	1.527	0.3581	0.1605	0.083
	gnp1D	1	3.233	1.668	0.1173	0.1971	0.02506
		2	3.312	1.802	0.1191	0.1865	0.02524
	gnp1D agp1D	1	3.333	1.873	0.0906	0.2304	0.021
		2	3.197	1.763	0.0883	0.2245	0.016
	ser2D	1	3.866	1.23	0.3426	0.1499	0.11803
		2	3.205	1.326	0.3057	0.1464	0.07676
	cha1D	1	2.627	1.061	0.3071	0.104	0.072
		2	2.801	1.063	0.3102	0.108	0.065

### Sheet: Ceramide
	Ceramide 44:0;3
			in mol pec per all lipid species
		Sample	-15	90	serine labelled
	WT	1	0.00814	0.00291	0.00076
		2	0.00291	0.00323	0.0015
	gnp1D	1	0.00335	0.0041	0
		2	0.00303	0.002	0
	gnp1D Agp1D	1	0.00299	0.00539	0
		2	0.000473	0.00107	0
	ser2D	1	0.00225	0.00313	0.00071
		2	0.000191	0.00083	0.00062
	cha1D	1	0	0.00289	0
		2	0	0.00242	0
	Ceramide 44:0;4
			in mol % per all lipid species
		Sample	-15	90	serine labelled
	WT	1	0.04246	0.04116	0
		2	0.06178	0.03768	0
	gnp1D	1	0.03583	0.07147	0
		2	0.04465	0.05237	0
	gnp1D Agp1D	1	0.03968	0.06484	0
		2	0.04344	0.05363	0
	ser2D	1	0.03401	0.03705	0
		2	0.03497	0.02587	0
	cha1D	1	0.03936	0.02838	0
		2	0.02472	0.02259	0
	Ceramide 46:0;4
			in mol % per all measured lipids
		Sample	-15	90	serine labelled
	WT	1	0.00909	0.0117	0.00453
		2	0.01433	0.01054	0.00573
	gnp1D	1	0.01157	0.02809	0
		2	0.00672	0.01904	0
	gnp1D Agp1D	1	0.01147	0.02534	0
		2	0.00783	0.0265	0
	ser2D	1	0.00755	0.01463	0.00619
		2	0.00728	0.01182	0.00641
	cha1D	1	0.00945	0.00587	0.00377
		2	0.00837	0.00733	0.0064
	Sum ceramides
			in mol % per all measured lipids
		Sample	-15	90	serine labelled
	WT	1	0.05969	0.05577	0.00529
		2	0.07902	0.05145	0.00723
	gnp1D	1	0.05075	0.10366	0
		2	0.0544	0.07341	0
	gnp1D Agp1D	1	0.05414	0.09557	0
		2	0.051743	0.0812	0
	ser2D	1	0.04381	0.05481	0.0069
		2	0.042441	0.03852	0.00703
	cha1D	1	0.04881	0.03714	0.00377
		2	0.03309	0.03234	0.0064
															4
															4

### Sheet: MIPC
	MIPC 44:0;4
			in mol % per all measured lipids
		Sample	-15	90	serine labelled	inositol labelled	serine and inositol labelled
	WT	1	0.1338	0.0679	0.0095	0.0046	0.0047
		2	0.1329	0.0622	0.0092	0.0041	0.0021
	gnp1D	1	0.1563	0.076	0	0	0
		2	0.16	0.0758	0	0	0
	gnp1D Agp1D	1	0.1756	0.0956	0	0.0134	0
		2	0.1557	0.0951	0	0.0046	0
	ser2D	1	0.1791	0.0677	0.0231	0.0091	0
		2	0.1131	0.0862	0.0085	0.0066	0
	cha1D	1	0.1129	0.0621	0.0112	0	0.0022
		2	0.1882	0.0666	0.01	0	0.0022
	MIPC 44:0;4
			in mol % per all measured lipids
		Sample	-15	90	serine labelled	inositol labelled	serine and inositol labelled
	WT	1	0.0315	0.0214	0.002	0.01	0
		2	0.0718	0.0236	0.0016	0.0009	0
	gnp1D	1	0.0396	0.034	0	0	0
		2	0.0137	0.0559	0	0	0
	gnp1D Agp1D	1	0.0433	0.0392	0	0.0018	0
		2	0.032	0.0497	0	0.003	0
	ser2D	1	0.0607	0.0491	0	0.0146	0.0069
		2	0.0275	0.0155	0	0.0175	0.0032
	cha1D	1	0	0.0331	0	0.0048	0.0004
		2	0	0.0248	0	0.0033	0.0012
	Sum MIPC
			in mol % per all measured lipids
		Sample	-15	90	serine labelled	inositol labelled	serine and inositol labelled
	WT	1	0.1653	0.0893	0.0115	0.0146	0.0047
		2	0.2047	0.0858	0.0108	0.005	0.0021
	gnp1D	1	0.1959	0.11	0	0	0
		2	0.1737	0.1317	0	0	0
	gnp1D Agp1D	1	0.2189	0.1348	0	0.0152	0
		2	0.1877	0.1448	0	0.0076	0
	ser2D	1	0.2398	0.1168	0.0231	0.0237	0.0069
		2	0.1406	0.1017	0.0085	0.0241	0.0032
	cha1D	1	0.1129	0.0952	0.0112	0.0048	0.0026
		2	0.1882	0.0914	0.01	0.0033	0.0034

### Sheet: M(IP)2C
	MIPC 44:0;3
			in mol % per all measured lipids
		Sample	-15	90	serine labelled	inositol labelled	2 inositol labelled	serine and 2 inositol labelled
	WT	1	0.409	0.217	0	0	0	0
		2	0.471	0.228	0	0	0	0
	gnp1D	1	0.463	0.275	0	0.002	0	0.003
		2	0.648	0.265	0	0.001	0	0.005
	gnp1D Agp1D	1	0.429	0.284	0	0	0	0
		2	0.381	0.3	0	0	0	0
	ser2D	1	0.446	0.249	0	0	0	0
		2	0.393	0.249	0	0	0	0.001
	cha1D	1	0.605	0.297	0	0	0	0.008
		2	0.723	0.241	0	0	0	0.009
	MIPC 44:0;4
			in mol % per all measured lipids
		Sample	-15	90	serine labelled	inositol labelled	2 inositol labelled	serine and 2 inositol labelled
	WT	1	5.085	3.004	0	0.017	0	0
		2	5.7	2.932	0	0.024	0	0
	gnp1D	1	4.786	3.271	0	0.036	0	0
		2	5.13	3.794	0	0.025	0	0
	gnp1D Agp1D	1	5.197	3.719	0	0.022	0	0
		2	4.159	3.704	0	0.051	0	0
	ser2D	1	4.71	2.799	0	0.04	0.002	0
		2	4.384	3.012	0	0.029	0.002	0
	cha1D	1	4.859	3.286	0	0.008	0	0
		2	4.353	2.836	0	0.012	0	0
	MIPC 46:0;3
			in mol % per all measured lipids
		Sample	-15	90	serine labelled	inositol labelled	2 inositol labelled	serine and 2 inositol labelled
	WT	1	0.186	0.133	0.004	0	0	0.006
		2	0.179	0.103	0.002	0	0	0.016
	gnp1D	1	0.206	0.165	0	0	0	0.018
		2	0.137	0.163	0	0	0	0.018
	gnp1D Agp1D	1	0.186	0.137	0	0	0	0.037
		2	0.199	0.148	0	0	0	0.026
	ser2D	1	0.279	0.12	0	0.002	0	0.032
		2	0.236	0.138	0	0.002	0	0.02
	cha1D	1	0.222	0.132	0	0	0	0.055
		2	0.168	0.096	0	0	0	0.083
	MIPC 46:0;4
			in mol % per all measured lipids
		Sample	-15	90	serine labelled	inositol labelled	2 inositol labelled	serine and inositol labelled
	WT	1	1.202	1.408	0	0.011	0	0
		2	1.766	1.228	0	0.012	0	0
	gnp1D	1	1.629	1.868	0	0.029	0	0
		2	0.878	1.983	0	0.018	0	0
	gnp1D Agp1D	1	1.715	1.899	0	0.027	0	0
		2	1.422	1.899	0	0.032	0	0
	ser2D	1	1.91	1.494	0	0.023	0	0
		2	1.356	1.654	0	0.012	0	0
	cha1D	1	1.563	1.144	0	0	0	0
		2	1.26	1.014	0	0	0	0
	Sum MIP2C
			in mol % per all measured lipids
		Sample	-15	90	serine labelled	inositol labelled	2 inositol labelled	serine and inositol labelled
	WT	1	6.882	4.762	0.004	0.028	0	0.006
		2	8.116	4.491	0.002	0.036	0	0.016
	gnp1D	1	7.084	5.579	0	0.067	0	0.021
		2	6.793	6.205	0	0.044	0	0.023
	gnp1D Agp1D	1	7.527	6.039	0	0.049	0	0.037
		2	6.161	6.051	0	0.083	0	0.026
	ser2D	1	7.345	4.662	0	0.065	0.002	0.032
		2	6.369	5.053	0	0.043	0.002	0.021
	cha1D	1	7.249	4.859	0	0.008	0	0.063
		2	6.504	4.187	0	0.012	0	0.092
